# Mutational dynamics and transmission properties of SARS-CoV-2 superspreading events in Austria

**DOI:** 10.1101/2020.07.15.204339

**Authors:** Alexandra Popa, Jakob-Wendelin Genger, Michael Nicholson, Thomas Penz, Daniela Schmid, Stephan W. Aberle, Benedikt Agerer, Alexander Lercher, Lukas Endler, Henrique Colaço, Mark Smyth, Michael Schuster, Miguel Grau, Francisco Martinez, Oriol Pich, Wegene Borena, Erich Pawelka, Zsofia Keszei, Martin Senekowitsch, Jan Laine, Judith H. Aberle, Monika Redlberger-Fritz, Mario Karolyi, Alexander Zoufaly, Sabine Maritschnik, Martin Borkovec, Peter Hufnagl, Manfred Nairz, Günter Weiss, Michael T. Wolfinger, Dorothee von Laer, Giulio Superti-Furga, Nuria Lopez-Bigas, Elisabeth Puchhammer-Stöckl, Franz Allerberger, Franziska Michor, Christoph Bock, Andreas Bergthaler

## Abstract

Superspreading events shape the COVID-19 pandemic. Here we provide a national-scale analysis of SARS-CoV-2 outbreaks in Austria, a country that played a major role for virus transmission across Europe and beyond. Capitalizing on a national epidemiological surveillance system, we performed deep whole-genome sequencing of virus isolates from 576 samples to cover major Austrian SARS-CoV-2 clusters. Our data chart a map of early viral spreading in Europe, including the path from low-frequency mutations to fixation. Detailed epidemiological surveys enabled us to calculate the effective SARS-CoV-2 population bottlenecks during transmission and unveil time-resolved intra-patient viral quasispecies dynamics. This study demonstrates the power of integrating deep viral genome sequencing and epidemiological data to better understand how SARS-CoV-2 spreads through populations.

**Graphical Abstract:** 
