## Supplementary material for "Mutational dynamics and transmission properties of SARS-CoV-2 superspreading events in Austria": Table S2

### Sheet: Sheet1
Table S2: Epidemiological clusters
Cluster ID	Start date	End date	Affected Austrian provinces	ClusterTyp
ClusterAY	22.02.2020	23.02.2020	Tyrol	travel-associated
ClusterA	23.02.2020	09.04.2020	Vienna, Lower Austria	travel-associated local
ClusterS	27.02.2020	12.04.2020	Tyrol, Upper Austria, Vorarlberg, Styria, Burgenland, Vienna, Salzburg, Carinthia, Lower Austria	local
ClusterT	29.02.2020	13.03.2020	Upper Austria	travel-associated local
ClusterEN	01.03.2020	27.04.2020	Vorarlberg, Tyrol, Upper Austria, Lower Austria, Styria, Vienna, Carinthia, Salzburg, Burgenland	local
ClusterF	03.03.2020	08.03.2020	Tyrol	travel-associated
ClusterER	03.03.2020	20.04.2020	Tyrol	local
ClusterK	06.03.2020	11.03.2020	Upper Austria	travel-associate local
ClusterBU	07.03.2020	30.03.2020	Upper Austria, Lower Austria, Styria, Carinthia, Burgenland, Vorarlberg, Salzburg	local
ClusterAI	08.03.2020	25.03.2020	Styria	local
ClusterAL	08.03.2020	18.03.2020	Lower Austria	local
ClusterAQ	11.03.2020	18.03.2020	Lower Austria	travel-associated
ClusterES	12.03.2020	01.04.2020	Tyrol	local
ClusterHK	13.03.2020	14.04.2020	Upper Austria, Lower Austria´	local
ClusterCM	18.03.2020	25.04.2020	Styria, Burgenland	local
ClusterBR	23.03.2020	14.04.2020	Styria	local
ClusterFC	24.03.2020	16.04.2020	Tyrol	local
ClusterFI	27.03.2020	17.05.2020	Tyrol	local
ClusterOX	27.03.2020	03.04.2020	Tyrol	local
ClusterCE	29.03.2020	09.04.2020	Upper Austria	local
ClusterEH	30.03.2020	22.04.2020	Upper Austria	local
ClusterBQ	01.04.2020	30.04.2020	Styria	local
