## Supplementary material for "Mutational dynamics and transmission properties of SARS-CoV-2 superspreading events in Austria": Table S3

### Sheet: Sheet1
Table S3: Clinical information of COVID-19 patients relating to Figure 3 and Figure S7.
Patient	Age	Sex	first positive test	treatment	starting date	ending date	status	Diagnoses	additional information
1	45	Female	2020-03-20	APN01 i.v	2020-03-22	2020-03-28	alive	COVID-19 with pneumonia, Proximal tetraperesis de novo, Morbus Basedow, Thyroidectomy, Diabetes mellitus type 2
2		Male	2020-03-13	Hydroxychloroquine			alive
3	70	Male	2020-03-02	Kaletra 400mg po 1-0-1	2020-03-04	2020-03-05	deceased	COVID-19 with pneumonia,Diabetes mellitus type 2, Colitis ulcerosa, Arterial hypertension, Hyperlipoproteinaemia
				Remdesivir 100mg iv 0-0-1	2020-03-05	2020-03-08
4	77	Male	2020-03-21	Kaletra 400mg po 1-0-1	2020-03-21	2020-04-01	deceased	Acute renal failure
5	51	Female	2020-03-15				alive	COVID-19 with pneumonia, Status after heart transplantation, Marfan syndrome, aortic dissection, Viral hemorrhagic fever, VVI-PM implantation 03/2012, Immunosuppression
7	78	Male	2020-03-20	Kaletra 2x400 mg	2020-03-20	2020-03-22	alive	COVID-19 with pneumonia,Prostate cancer, Hypertension, Osteoporosis
				Roactemra 1x75mg	2020-03-23	2020-03-23
8	79	Male	2020-03-13	Remdesivir 100mg iv	2020-03-14	2020-03-24	deceased	COVID-19 with pneumonia, ARDS, Metabolic syndrom, Arterial hypertension, Diabetes mellitus type 2, Auricular fibrillation de novo, Adipositas, Nicotine abuse, Dilated cardiomyopathy
9	74	Female	2020-02-29	Remdesivir 100mg iv	2020-03-12	2020-03-21	deceased	COVID-19 with pneumonia,ARDS, Discoid lupus erythematosus, Coronary heart disease, Candida sepsis
10		Female	2020-03-04						not hospitalized
